# A novel nabelschnur protein regulates segregation of the kinetoplast DNA in *Trypanosoma brucei*

**DOI:** 10.1101/2024.03.18.585547

**Authors:** Lawrence Rudy Cadena, Michael Hammond, Martina Tesařová, Ľubomíra Chmelová, Michaela Svobodová, Ignacio M. Durante, Vyacheslav Yurchenko, Julius Lukeš

**Affiliations:** Institute of Parasitology, Biology Centre, Czech Academy of Sciences, České Budějovice (Budweis), Czech Republic; Faculty of Sciences, University of South Bohemia, České Budějovice (Budweis), Czech Republic; Life Science Research Centre, Faculty of Science, University of Ostrava, Ostrava, Czech Republic

## Abstract

The kinetoplast DNA (kDNA), a distinctive arrangement of mitochondrial DNA found in trypanosomatid protists, comprises a concatenated network of minicircles and maxicircles that undergo division and segregation once during each cell cycle. Despite the identification and characterization of numerous proteins involved in kDNA maintenance and replication, its segregation and the formation of the nabelschnur remain poorly understood on a molecular level. This enigmatic filamentous structure, transiently appearing in *Trypanosoma brucei,* connects the daughter kDNA networks prior to their complete segregation. Here, we characterize TbNAB70, a high mobility group box-like protein localized exclusively to the nabelschnur and the kDNA disc. Our findings demonstrate that TbNAB70 is critical for the segregation, but not replication, of kDNA, a so far unprecedented phenotype. Furthermore, structural predictions suggest that this protein holds the capacity to bind to kDNA illuminating the exact molecular mechanisms of segregation involved. Thus, we propose that TbNAB70 plays a pivotal role in the faithful and efficient segregation of the daughter kDNA networks.
