## Supplementary material for "A novel nabelschnur protein regulates segregation of the kinetoplast DNA in *Trypanosoma brucei*": Table S2

### Sheet: HHpred Homologies
Table S2: TbNAB70 protein homology results HHpred
Protein	Probability	E-value	Score
Gcf1p; Mitochondrial DNA Recombination Compaction, DNA BINDING PROTEIN; HET: GOL; 2.9A {Candida albicans}	89.52	1.4	44.12
SWI/SNF-related matrix-associated actin-dependent regulator of chromatin subfamily E member 1; complex, DNA BINDING PROT	79.93	4.5	44.06
Transcription factor A, mitochondrial; Transcription, Transcription regulation, Mitochondrion, DNA-binding, HMHB-UBF_HMG	76.38	7	35.94
PROTEIN HP0721; UNKNOWN FUNCTION; 1.5A {HELICOBACTER PYLORI}	77.22	8.6	35.14
ARS-binding factor 2, mitochondrial; DNA binding protein, DNA packaging; 2.18A {Saccharomyces cerevisiae}	69.7	23	29.62
Gcf1p; Mitochondrial DNA Recombination Compaction, DNA BINDING PROTEIN; HET: GOL; 2.9A {Candida albicans}	40.16	40	34.17
FARRY ACID/RETINOL BINDING PROTEIN PROTEIN 7, ISOFORM A, CONFIRMED BY TRANSCRIPT EVIDENCE; LIPID TRANSPORT, FATTY ACID A	70.6	55	30.13
Gcf1p; Mitochondrial DNA Recombination Compaction, DNA BINDING PROTEIN; HET: GOL; 2.9A {Candida albicans}	40.91	56	33.15
Gcf1p; Mitochondrial DNA Recombination Compaction, DNA BINDING PROTEIN; HET: GOL; 2.9A {Candida albicans}	25.25	79	32.12
GCN1; Ribosome, Disome, GCN1, Translation, GAAC, ISR, Rbg2, Gir2; HET: 5CT; 3.9A {Saccharomyces serevisiae S288C}	56.8	82	40.28
Transcription factor A, mitochondrial; HMG, DNA bending, TFB2M, mtRNAP, mitochondrial, TRANSCRIPTION-DNA complex; 2.81A	38.72	94	29.31
PROTEIN HP0721; UNKNOWN FUNCTION; 1.5A {HELICOBACTER PYLORI}	41.43	120	27.97
GCN1; Ribosome, Disome, GCN1, Translation, GAAC, ISR, Rbg2, Gir2; HET: 5CT; 3.9A {Saccharomyces serevisiae S288C}	27.05	120	38.9
High mobility group protein B1; V(D)J recombination, RAG1/2, RSS, Immunity, RECOMBINATION; {Mus musculus}	27.96	180	22.21
SWI/SNF-related matrix-associated actin-dependent regulator of chromatin subfamily E member 1; complex, DNA BINDING PROT	22.28	180	32.2
