## Supplementary material for "A novel nabelschnur protein regulates segregation of the kinetoplast DNA in *Trypanosoma brucei*": Table S3

### Sheet: For Supp.
Trypanosoma brucei brucei	Tb927.11.6660 (TEX-like)			Tb927.8.3060 (LAP1)			Tb927.7580 (NAB70)			Tb927.11.7590 (TAP110)
	Accession	E Value	Reciprocal Hit Value	Accession	E Value	Reciprocal Hit Value	Accession	E Value	Reciprocal Hit Value	Accession	E Value	Recipocral Hit Value
Trypanosoma brucei evansi	TevSTIB805.11_01.6860-t26_1-p1	0	0	TevSTIB805.8.3140-t26_1-p1	0	0	TevSTIB805.11_01.8000-t26_1-p1	0	0	TevSTIB805.11_01.8010-t26_1-p1	0	0
Trypanosoma congolense	TcIL3000.11.7220.1-p1	0	0	TcIL3000_8_3050.1-p1	0	0	TcIL3000.11.8190.1-p1	0	0	TcIL3000_0_60520.1-p1	6.92e-165	5.78e-166
Trypanosoma grayi	DQ04_10591000-t26_1-p1	0	0	DQ04_06671000-t26_1-p1	0	0	DQ04_00411120-t26_1-p1	0	0	DQ04_00411110-t26_1-p1	3.06e-126	2.38e-127
Trypanosoma cruzi	TcCLB.506773.70:mRNA-p1	0	0	TcCLB.510515.60:mRNA-p1	0	0	TcCLB.511693.40:mRNA-p1	0	0	TcCLB.511693.30:mRNA-p1	4.04e-95	1.88e-100
Trypanosoma theileri	TM35_000161960-t36_1-p1	0	0	TM35_000131700-t36_1-p1	0	0	TM35_000112220-t36_1-p1	0	0	TM35_000112230-t36_1-p1	5.64e-123	1.81e-126
Trypanosoma megalophagium	KAH9599758.1	0	0	KAH9593450.1	0	0	KAH9586097.1	0	0	KAH9586087.1	2.5e-112	7.23e-116
Trypansoma mega	NA	NA	NA	Tmega_g2955.t1	0	0	Tmega_g4978.t1	0	0	Tmega_g4979.t1	1.18e-70	1.01e-70
Blechomonas ayalai	rna_Baya_170_0050-1-p1-CDS1	0	0	rna_Baya_116_0030-1-p1-CDS1	0	0	rna_Baya_046_0040-1-p1-CDS1	3.08e-81	4.19e-81	rna_Baya_046_0030-1-p1-CDS1	8.42e-22	9.91e-22
Blastocrithidia nonstop	Bnon_06212	0	0	Bnon_00655	2.73e-127	4.34e-127	Bnon_03126	1.92e-65	2e-65	Bnon_03127	2.11e-14	5.85e-18
Obscuromonas modryi	Omodryi_g2662.t1	0	0	Omodryi_g3497.t1	3.04e-129	3.72e-144	Omodryi_g1348.t1	6.51e-63	8.67e-67	Omodryi_g1347.t1	2.41e-14	4.91e-15
Phytomonas serpens	NA	NA	NA	Pserpens_1_000093800.1	3.9e-59	1.89e-59	Pserpens_3_000170300.1	2.32e-87	5.23e-87	Pserpens_3_000159400.1	1.6e-15	2.87e-15
Herpetomonas muscarum	HMUS00391300.1:CDS{1}	0	0	HMUS00106200.1:CDS{1}	0	0	HMUS01212800.1:CDS{1}	0	5.44e-75	HMUS01212900.1:CDS{1}	0	2.08e-13
Jaenimonas drosophilae	Jdrosophilae_g294.t1	0	0	Jdrosophilae_g1324.t1	0	0	Jdrosophilae_g6278.t1	0	1.26e-59	Jdrosophilae_g6279.t1	0	9.37e-27
Vickermania ingeoplastis	Hmusing_000381400.1	0	0	Hmusing_000697200.1	7.62e-161	2.31e-162	NA	NA	NA	Hmusing_000279500.1	4.41e-13	2.75e-20
Angomonas deanei	CAD2222804.1	0	0	CAD2220714.1	5.63e-139	6.13e-139	CAD2218941.1	4.01e-64	4.84e-64	NA	NA	NA
Strigomonas oncopelti	Soncopelti_3_000107300.1	0	0	Soncopelti_3_000108900.1	5.2e-171	7.51e-178	Soncopelti_3_000110200.1	2.08e-70	7.14e-73	Soncopelti_3_000110100.1	2.34e-19	1.81e-19
Kentomonas sorsogonicus	rf 12152	0	0	rf 1902	2.52e-101	5.41e-139	rf 1302	5.61e-62	1.04e-67	rf 1301	1.43e-11	1.15e-11
Wallacemonas collosoma	Wcollosoma_g1577.t1	0	0	Wcollosoma_g3872.t1	0	0	Wcollosoma_g7241.t1	9.5e-76	8.42e-76	Wcollosoma_g7242.t1	3.65e-14	3.42e-14
Sergeia podlipaevi	Spodlipaevi_g3598.t1	0	0	Spodlipaevi_g7258.t1	0	0	Spodlipaevi_g4388.t1	3.36e-67	3.62e-67	Spodlipaevi_g1020.t1	3.52e-14	6.28e-17
Leishmania major	LmjF.11.0560:mRNA-p1	0	0	LmjF.23.0950:mRNA-p1	0	0	LmjF.28.1080:mRNA-p1	0	1.98e-81	LmjF.28.1070:mRNA-p1	2.76e-16	3.93e-16
Porcisia hertigi	KAG5510114.1	0	0	KAG5504417.1	0	0	KAG5500434.1	3.16e-85	3.07e-85	KAG5500433.1	1.28e-11	8.96e-14
Novymonas esmeraldas	NESM_000467000.1	0	0	NESM_000492200.1	0	0	NA	NA	NA	NA	NA	NA
Leptomonas pyrrhocoris	LpyrH10_18_0720	0	0	LpyrH10_03_2470	0	0	LpyrH10_02_6950	2.3e-69	1.58e-70	LpyrH10_02_6960-1	5.83e-12	9.43e-13
Crithidia fasciculata	CFAC1_070010900.1-p1	0	0	CFAC1_150022200.1-p1	0	0	CFAC1_300018300.1-p1	1.45e-58	9.43e-61	CFAC1_300018200.1-p1	8.25e-13	9.33e-14
Paratrypanosoma confusum	PCON_0034160.mRNA	0	0	PCON_0003550	7.07e-48	NA	PCON_0022700	2.38e-57	1.52e-58	PCON_0022690	1.36e-16	4.16e-22
Bodo Saltans	BSAL_76085-t42_1-p1	6e-124	3.23e-131	BSAL_14695-t42_1-p1	2.58e-134	2.39e-144	NA	NA	NA	NA	NA	NA
Trypanoplasma borreli	Tbor_TRINITY_DN2647_c0_g1::TRINITY_DN2647_c0_g1_i1::g.18026::m.18026	3.2e-96	4.49e-101	Tbor_TRINITY_DN5998_c2_g4::TRINITY_DN5998_c2_g4_i1::g.18170::m.18170	4.5e-133	8.95e-135	NA	NA	NA	NA	NA	NA
Azumiobodo hoyamushi	Ahoya_Gene.31540__c10241_g1_i1__g.31540__m.31540	1.18e-75	2.76e-79	Ahoya_Gene.2291__c1059_g1_i1__g.2291__m.2291	6.75e-100	8.31e-106	NA	NA	NA	NA	NA	NA
Neobodo designis	Ndes_Gene.3345::CAMNT_0016119033::g.3345::m.3345		8.48e-78	Ndes_Gene.53076::CAMNT_0016064813::g.53076::m.53076	1.03e-118	2.06e-120	NA	NA	NA	NA	NA	NA
Perkinsela sp.	NA	NA	NA	Perk_KNH01397.1	3.8e-44	NA	NA	NA	NA	NA	NA	NA
Prokinetoplastina sp. PhF-6	PhF_6_TR30101|c0_g1_i1|m.43920	5.87e-121	1.11e-124	PhF_6_TR2334|c0_g1_i1|m.4166	3.46e-40	NA	NA	NA	NA	NA	NA	NA
Prokinetoplastina sp. PhM-4	PhM_4_TR8424|c0_g1_i1|m.52602|K06959|tex;	3.07e-124	2.61e-126	PhM_4_TR6770|c0_g1_i1|m.27463	1.54e-40	NA	NA	NA	NA	NA	NA	NA
Paradiplonema papillatum	DIPPA_02376.mRNA.1	3.6e-55	4.92e-58	DIPPA_18542.mRNA.1	1.65e-29	NA	NA	NA	NA	NA	NA	NA
Rhynchopus humris	NA	NA	NA	Rhum_TRINITY_DN6656_c0_g1::Rhum_TRINITY_DN6656_c0_g1_i1::g.20673::m.20673	9e-34	NA	NA	NA	NA	NA	NA	NA
Sulcionema specki	Sspe_Gene.44493::Locus_21824_Transcript_2_2_Confidence_0.667_Length_3979::g.44493::m.44493	2.01e-89	4.46e-91	Sspe_Gene.22772::Locus_8713_Transcript_1_1_Confidence_1.000_Length_1561::g.22772::m.22772	4.33e-22	NA	NA	NA	NA	NA	NA	NA
Hemistasia phaecysticola	Hpha_TRINITY_DN17334_c0_g1::TRINITY_DN17334_c0_g1_i1::g.138034::m.138034	3.28e-46	5.62e-48	NA	NA	NA	NA	NA	NA	NA	NA	NA
Rhabdomonas costata	NA	NA	NA	Rcos_Gene.52768_TR18679_c0_g1_i1_g.52768_m.52768|K09611|NPEPL1;	2.46e-17	NA	NA	NA	NA	NA	NA	NA
Eutreptiella gymnastica	Egym_Gene.14156::CAMNT_0000690267::g.14156::m.14156	3.57e-13	NA	Egym_Gene.16125::CAMNT_0000685993::g.16125::m.16125	2.47e-68	4.98e-70	NA	NA	NA	NA	NA	NA
Euglena gracilis	EG_transcript_2978	4.43e-93	2.33e-93	EG_transcript_6932	9.82e-79	1.37e-80	NA	NA	NA	NA	NA	NA
