## Supplementary material for "A novel nabelschnur protein regulates segregation of the kinetoplast DNA in *Trypanosoma brucei*": Table S4

### Sheet: Sheet1
Table S3: Oligonucleotides used in the study. All primers were synthesized by Sigma-Aldrich.
p2T7-177 RNAi primers
Sequence in lower case indicate homology flanks for HindIII and BamHI restriction sites including CGC overhangs into the p2T7-177 vector. Sequence in uppercase anneal to sequence within indicated gene.
Name	Forward (Fw)	Reverse (Rv)
TbNAB70	5'-cgcaagcttTGCTGATGGTGGAGAACGAG-3'	5'-cgcggatccATATGTGAGGGCGGGACTTG-3'
pPOT C-terminal tagging
Sequence in lowercase anneals to pPOT vector. Sequences in upper case are homology flanks for integration within the indicated gene loci.
Name	Forward (Fw)	Reverse (Rv)
TbNAB70	5'-GTGGTCCGACGGCCACTCGCCGCTGTGAAGAAGTGAGAGCTGTTGAGCCTTACATTGAGGAAGCTGTTGCCTTTTCAATTggttctggtagtggttcc-3'	5'-CCGCCCATCAGTCCAAAAAGCAAATACAAGTTTGCACGAGGAAATTGGCGCGGAACAATCCCTTTCCATGTTCCCTCCACccaatttgagagacctgtgc-3'
Southern Blot
Name	Forward (Fw)	Reverse (Rv)
Beta-Tubulin	5'-ACTTTGATGAGGCAACGGGA-3'	5'-CAGAGTCGATCAGTTCCGCA-3'
Maxicircles	5'-AGAATATTACAGTGTAACCATGTATTG-3'	5'-ACACGACTCAATCAAAGCC-3'
Minicircles	5'-TATGGGCGTGCAAAAATACA-3'	5'-CGAAGTACCTCGGACCT-3'
